# Characterizing the interplay of rubisco and nitrogenase enzymes in anaerobic-photoheterotrophically grown *Rhodopseudomonas palustris* CGA009 through a genome-scale metabolic and expression model

**DOI:** 10.1101/2022.03.03.482919

**Authors:** Niaz Bahar Chowdhury, Adil Alsiyabi, Rajib Saha

## Abstract

*Rhodopseudomonas palustris* CGA009 (*R. palustris*) is a gram negative purple non-sulfur bacteria that grows phototrophically or chemotrophically by fixing or catabolizing a wide array of substrates including lignin breakdown products (e.g., *p*-coumarate) for its carbon and nitrogen requirements. It can grow aerobically or anaerobically and can use light, inorganic, and organic compounds for energy production. Due to its ability to convert different carbon sources into useful products in anaerobic mode, this study, for the first time, reconstructed a metabolic and expression (ME-) model of *R. palustris* to investigate its anaerobic-photoheterotrophic growth. Unlike metabolic (M-) models, ME-models include transcription and translation reactions along with macromolecules synthesis and couple these reactions with growth rate. This unique feature of the ME-model led to nonlinear growth curve predictions which matched closely with experimental growth rate data. At the theoretical maximum growth rate, the ME-model suggested a diminishing rate of carbon fixation and predicted malate dehydrogenase and glycerol-3 phosphate dehydrogenase as alternate electron sinks. Moreover, the ME-model also identified ferredoxin as a key regulator in distributing electrons between major redox balancing pathways. Since ME-models include turnover rate for each metabolic reaction, it was used to successfully capture experimentally observed temperature regulation of different nitrogenases. Overall, these unique features of the ME-model demonstrated the influence of nitrogenases and rubiscos on *R. palustris* growth and predicted a key regulator in distributing electrons between major redox balancing pathways, thus establishing a platform for *in silico* investigation of *R. palustris* metabolism from a multi-omics perspective.

**IMPORTANCE:** In this work, we reconstructed the first ME-model for a purple non-sulfur bacterium (PNSB). Using the ME-model, different aspects of *R. palustris* metabolism were examined. First, the ME-model was used to analyze how reducing power entering the *R. palustris* cell through organic carbon sources gets partitioned into biomass, carbon dioxide fixation, and nitrogen fixation. Furthermore, the ME-model predicted electron flux through ferredoxin as a major bottleneck in distributing electrons to nitrogenase enzymes. Next, the ME-model characterized different nitrogenase enzymes and successfully recapitulated experimentally observed temperature regulations of those enzymes. Identifying the bottleneck responsible for transferring electron to nitrogenase enzymes and recapitulating the temperature regulation of different nitrogenase enzymes can have profound implications in metabolic engineering, such as hydrogen production from *R. palustris*. Another interesting application of this ME-model can be to take advantage of its redox balancing strategy to gain understanding on regulatory mechanism of biodegradable plastic production precursors, such as polyhydroxybutyrate (PHB).
