## Supplementary material for "Characterizing the interplay of rubisco and nitrogenase enzymes in anaerobic-photoheterotrophically grown *Rhodopseudomonas palustris* CGA009 through a genome-scale metabolic and expression model": Table S1

### Sheet: Guide
This supplementary files contain all the data for the model validation purpose.
Transcriptomics tab includes experimental transcriptomics data validation.
Proteomics tab includes proteomics data validation.
TC tab includes model predicted transcriptomics data.
TL tab includes model predicted proteomics data.

### Sheet: transcriptomics
Genes	Transcriptomics	ME-Model	Decision
RPA0001	DOWN	#N/A
RPA0034	DOWN	#N/A
RPA0092	UP	#N/A
RPA0093	UP	#N/A
RPA0094	UP	#N/A
RPA0106	DOWN	#N/A
RPA0107	DOWN	#N/A
RPA0108	DOWN	#N/A
RPA0140	UP	#N/A
RPA0141	UP	#N/A
RPA0145	UP	#N/A
RPA0285	DOWN	#N/A
RPA0286	UP	#N/A
RPA0318	UP	#N/A
RPA0319	UP	#N/A
RPA0320	UP	#N/A
RPA0347	DOWN	#N/A
RPA0355	DOWN	#N/A
RPA0363	UP	#N/A
RPA0369	UP	#N/A
RPA0375	DOWN	#N/A
RPA0379	DOWN	#N/A
RPA0401	UP	#N/A
RPA0416	DOWN	#N/A
RPA0417	DOWN	#N/A
RPA0431	DOWN	#N/A
RPA0441	DOWN	#N/A
RPA0454	UP	#N/A
RPA0460	DOWN	#N/A
RPA0483	DOWN	#N/A
RPA0484	DOWN	#N/A
RPA0485	DOWN	#N/A
RPA0494	UP	#N/A
RPA0534	UP	#N/A
RPA0538	DOWN	#N/A
RPA0579	UP	#N/A
RPA0580	DOWN	#N/A
RPA0597	UP	#N/A
RPA0650	UP	Could not compute	Match
RPA0651	UP
RPA0652	UP
RPA0653	UP	Could not compute	Match
RPA0654	UP	Could not compute	Match
RPA0655	UP
RPA0656	UP
RPA0657	UP	Could not compute	Match
RPA0658	UP	Could not compute	Match
RPA0659	UP	Could not compute	Match
RPA0660	UP	Could not compute	Match
RPA0661	UP
RPA0662	UP
RPA0663	UP
RPA0664	UP
RPA0665	UP
RPA0666	UP
RPA0667	UP
RPA0668	UP
RPA0669	UP	Could not compute	Match
RPA0670	UP	1.78077	Match
RPA0671	UP	1.77903	Match
RPA0672	UP	1.77736	Match
RPA0673	UP
RPA0676	DOWN
RPA0685	DOWN
RPA0699	DOWN
RPA0713	DOWN
RPA0714	DOWN
RPA0715	DOWN
RPA0716	DOWN
RPA0717	DOWN
RPA0739	DOWN
RPA0745	UP
RPA0746	UP
RPA0779	UP
RPA0893	UP
RPA0905	UP
RPA0918	DOWN	1.4848	Mismatch
RPA0983	DOWN
RPA0994	DOWN
RPA1008	UP
RPA1009	UP
RPA1010	UP
RPA1013	DOWN
RPA1014	DOWN
RPA1066	DOWN
RPA1081	UP
RPA1082	UP
RPA1083	UP
RPA1084	UP
RPA1085	UP
RPA1086	UP
RPA1087	UP
RPA1090	DOWN
RPA1096	UP
RPA1098	UP
RPA1113	DOWN
RPA1114	DOWN
RPA1172	DOWN
RPA1212	UP
RPA1221	DOWN
RPA1236	DOWN
RPA1237	DOWN
RPA1262	UP
RPA1272	DOWN
RPA1300	UP
RPA1414	DOWN
RPA1420	UP
RPA1421	UP
RPA1446	DOWN
RPA1451	DOWN
RPA1488	DOWN
RPA1514	DOWN
RPA1515	DOWN
RPA1557	UP
RPA1558	UP
RPA1559	UP	1.21908	Match
RPA1560	UP	1.21871	Match
RPA1561	UP
RPA1562	UP
RPA1576	DOWN
RPA1613	DOWN
RPA1627_s	UP
RPA1628_s	UP
RPA1643	UP
RPA1653	DOWN
RPA1654	DOWN
RPA1655	DOWN
RPA1664	DOWN
RPA1674	UP
RPA1678	UP
RPA1680	UP
RPA1681	UP
RPA1682	UP
RPA1685	DOWN
RPA1686	DOWN
RPA1704	UP
RPA1707	DOWN
RPA1716	UP
RPA1763	DOWN
RPA1766	UP
RPA1768	UP
RPA1777	UP
RPA1781	UP
RPA1782	UP
RPA1786	UP	Could not compute	Match
RPA1787	UP	Could not compute	Match
RPA1791	UP
RPA1792	UP
RPA1793	UP
RPA1794	UP
RPA1812	DOWN
RPA1822	UP
RPA1831	DOWN
RPA1845	DOWN
RPA1846	DOWN
RPA1873	DOWN
RPA1875	DOWN
RPA1876	DOWN
RPA1884	UP
RPA1890	UP
RPA1904	UP
RPA1955	DOWN
RPA1961	UP
RPA1962	UP
RPA1964	UP
RPA1987	UP
RPA1988	UP
RPA1989	UP
RPA1990	UP
RPA1991	UP
RPA1998	UP
RPA2015	UP
RPA2061	DOWN
RPA2084	DOWN
RPA2091	DOWN
RPA2097	DOWN
RPA2105	DOWN
RPA2142	DOWN
RPA2192	DOWN
RPA2250	DOWN
RPA2258	UP
RPA2269	DOWN
RPA2286	UP
RPA2287	UP
RPA2289	UP
RPA2296	UP
RPA2299	DOWN
RPA2311	DOWN
RPA2312	DOWN
RPA2314	DOWN
RPA2385	UP
RPA2386	UP
RPA2387	UP
RPA2388	UP
RPA2389	UP
RPA2427	UP
RPA2428	UP
RPA2430	UP
RPA2431	UP
RPA2434	UP
RPA2443	DOWN
RPA2449	UP
RPA2493	UP
RPA2519	UP
RPA2520	UP
RPA2712	DOWN
RPA2716	UP
RPA2717	UP
RPA2769	UP
RPA2815	UP
RPA2860	UP
RPA2869	DOWN
RPA2876	UP
RPA2883	UP
RPA3009	UP
RPA3009_x	UP
RPA3011	UP
RPA3012	UP
RPA3013	UP
RPA3031	DOWN
RPA3068	DOWN
RPA3083	UP
RPA3123	UP
RPA3144	UP
RPA3154	DOWN
RPA3161	UP
RPA3170	UP
RPA3177	DOWN
RPA3185	UP
RPA3188	DOWN	Could not compute	Mismatch
RPA3193	UP
RPA3211	UP
RPA3219	UP
RPA3299	DOWN
RPA3303	DOWN
RPA3304	DOWN
RPA3306	UP
RPA3307	UP
RPA3320	UP
RPA3326	DOWN
RPA3332	UP
RPA3333	UP
RPA3345	UP
RPA3355	UP
RPA3356	UP
RPA3368	UP
RPA3372	DOWN
RPA3376	UP
RPA3396	UP
RPA3397	UP
RPA3405	UP
RPA3419	UP
RPA3421	UP
RPA3458	DOWN
RPA3459	DOWN
RPA3469	DOWN
RPA3470	DOWN
RPA3473	DOWN
RPA3508	DOWN
RPA3521	DOWN
RPA3550	UP
RPA3551	UP
RPA3552	UP
RPA3565	UP
RPA3568	DOWN
RPA3578	UP
RPA3587	UP
RPA3589	UP
RPA3599	UP
RPA3655	DOWN	Could not compute	Mismatch
RPA3693	DOWN
RPA3713	UP	1.48415	Match
RPA3714	UP	1.48386	Match
RPA3715	UP	12.3333	Match
RPA3716	UP
RPA3717	UP	Could not compute	Match
RPA3725	DOWN
RPA3742	UP
RPA3750	UP
RPA3751	UP
RPA3786	DOWN
RPA3863	UP
RPA3892	UP
RPA3893	UP
RPA3894	UP
RPA3912	UP
RPA3927	UP
RPA3933	UP
RPA3994	UP
RPA4003	DOWN
RPA4064	UP
RPA4086	UP
RPA4087	UP
RPA4088	UP
RPA4089	UP
RPA4090	UP
RPA4092	UP
RPA4093	UP
RPA4094	UP
RPA4095	UP
RPA4096	UP
RPA4099	DOWN
RPA4104	UP
RPA4126	UP
RPA4147	DOWN
RPA4148	DOWN
RPA4180	UP
RPA4198	UP
RPA4199	UP
RPA4204	UP
RPA4232	UP
RPA4250	DOWN
RPA4278	UP
RPA4284	DOWN
RPA4293	DOWN
RPA4296	UP
RPA4301	UP
RPA4302	UP
RPA4305	UP
RPA4310	UP
RPA4311	UP
RPA4312	UP
RPA4319	UP
RPA4323	UP
RPA4324	UP
RPA4337	DOWN
RPA4393	UP
RPA4394	UP	Could not compute	Match
RPA4402	DOWN
RPA4404	DOWN
RPA4405	DOWN
RPA4407	DOWN
RPA4414	UP
RPA4415	UP
RPA4422	UP
RPA4462	DOWN
RPA4470	DOWN
RPA4550	DOWN
RPA4595	DOWN
RPA4596	DOWN
RPA4597	DOWN
RPA4598	DOWN
RPA4599	DOWN
RPA4600	DOWN
RPA4639	UP
RPA4640	UP
RPA4641	UP	Could not compute	Match
RPA4642	UP	1.33824	Match
RPA4643	UP	1.28571	Match
RPA4644	UP	1.21978	Match
RPA4646	DOWN
RPA4648	DOWN
RPA4649	DOWN
RPA4655	DOWN
RPA4657	DOWN
RPA4658	DOWN
RPA4667	DOWN
RPA4684	UP
RPA4687	UP
RPA4691	UP
RPA4713	UP
RPA4726	DOWN
RPA4731	DOWN
RPA4760	DOWN
RPA4775	DOWN
RPA4803	DOWN
RPA4822	DOWN
RPA4823	DOWN
RPA4830	UP

### Sheet: proteomics
Genes	Proteomics	ME-Model	Decision
RPA0022	DOWN	#N/A
RPA0030	DOWN	#N/A
RPA0036	DOWN	#N/A
RPA0089	UP	#N/A
RPA0095	UP	#N/A
RPA0106	DOWN	#N/A
RPA0108	DOWN	#N/A
RPA0136	UP	#N/A
RPA0139	UP	#N/A
RPA0142	UP	#N/A
RPA0196	DOWN	#N/A
RPA0207	DOWN	#N/A
RPA0213	DOWN	#N/A
RPA0215	DOWN	#N/A
RPA0222	DOWN	#N/A
RPA0267	DOWN	#N/A
RPA0283	DOWN	#N/A
RPA0306	DOWN	#N/A
RPA0308	DOWN	#N/A
RPA0331	DOWN	#N/A
RPA0333	DOWN	#N/A
RPA0334	DOWN	#N/A
RPA0344	DOWN	#N/A
RPA0405	DOWN	#N/A
RPA0407	DOWN	#N/A
RPA0421	DOWN	#N/A
RPA0429	UP	#N/A
RPA0431	DOWN	#N/A
RPA0434	DOWN	#N/A
RPA0435	DOWN	#N/A
RPA0443	DOWN	#N/A
RPA0460	DOWN	#N/A
RPA0461	DOWN	#N/A
RPA0465	UP	#N/A
RPA0477	DOWN	#N/A
RPA0483	DOWN	#N/A
RPA0487	DOWN	#N/A
RPA0494	UP	#N/A
RPA0500	DOWN	#N/A
RPA0532	DOWN	#N/A
RPA0538	DOWN	#N/A
RPA0543	UP	#N/A
RPA0571	DOWN	#N/A
RPA0575	UP	#N/A
RPA0580	DOWN	#N/A
RPA0584	DOWN	#N/A
RPA0590	DOWN	#N/A
RPA0591	DOWN	#N/A
RPA0598	DOWN	#N/A
RPA0616	DOWN	#N/A
RPA0618	DOWN	#N/A
RPA0651	UP	#N/A
RPA0652	UP	#N/A
RPA0653	UP	Could not compute	Match
RPA0654	UP	Could not compute	Match
RPA0655	UP		Match
RPA0656	UP		Match
RPA0657	UP	1131	Match
RPA0658	UP	1117	Match
RPA0659	UP	1145	Match
RPA0660	UP	1167	Match
RPA0661	UP		Match
RPA0662	UP		Match
RPA0664	UP		Match
RPA0665	UP		Match
RPA0668	UP		Match
RPA0669	UP	1147	Match
RPA0670	UP	1.74311	Match
RPA0671	UP	1.74294	Match
RPA0672	UP	1.74298	Match
RPA0715	DOWN		Match
RPA0718	DOWN		Match
RPA0782	UP		Match
RPA0785	DOWN		Match
RPA0787	DOWN		Match
RPA0825	DOWN		Match
RPA0849	DOWN		Match
RPA0853	DOWN		Mismatch
RPA0861	DOWN
RPA0865	DOWN
RPA0866	DOWN
RPA0867	DOWN
RPA0872	DOWN
RPA0875	DOWN
RPA0887	DOWN
RPA0909	UP
RPA0940	DOWN
RPA0945	DOWN
RPA0994	DOWN
RPA0995	DOWN
RPA1009	UP
RPA1022	DOWN
RPA1030	DOWN
RPA1043	DOWN
RPA1068	DOWN
RPA1110	DOWN
RPA1113	DOWN
RPA1114	DOWN
RPA1119	DOWN
RPA1123	DOWN
RPA1126	DOWN
RPA1146	DOWN
RPA1148	DOWN
RPA1152	UP
RPA1155	DOWN
RPA1173	UP
RPA1183	DOWN
RPA1198	DOWN
RPA1206	UP
RPA1243	DOWN
RPA1244	DOWN
RPA1246	DOWN
RPA1278	DOWN
RPA1414	UP
RPA1430	DOWN
RPA1446	DOWN
RPA1449	DOWN
RPA1482	DOWN
RPA1546	UP
RPA1553	DOWN
RPA1559	UP	1.19486	Match
RPA1560	UP	1.19488	Match
RPA1561	UP
RPA1569	DOWN
RPA1570	DOWN
RPA1571	DOWN
RPA1576	DOWN
RPA1577	DOWN
RPA1588	DOWN
RPA1590	DOWN
RPA1595	UP
RPA1606	DOWN
RPA1609	DOWN
RPA1610	DOWN
RPA1611	DOWN
RPA1612	DOWN
RPA1613	DOWN
RPA1620	DOWN
RPA1667	UP
RPA1678	UP
RPA1682	UP
RPA1705	DOWN
RPA1708	DOWN
RPA1726	DOWN
RPA1732	DOWN
RPA1734	DOWN
RPA1736	DOWN
RPA1756	UP
RPA1763	DOWN
RPA1777	UP
RPA1782	UP
RPA1786	UP	2333	Match
RPA1787	UP	Could not compute	Match
RPA1788	UP
RPA1789	UP
RPA1791	UP
RPA1792	UP
RPA1798	UP
RPA1842	DOWN
RPA1846	DOWN
RPA1851	DOWN
RPA1876	DOWN
RPA1879	UP
RPA1904	UP
RPA1921	DOWN
RPA1922	DOWN
RPA1929	DOWN
RPA1957	DOWN
RPA1975	DOWN
RPA2005	DOWN
RPA2016	DOWN
RPA2017	DOWN
RPA2033	DOWN
RPA2061	DOWN
RPA2096	DOWN
RPA2105	DOWN
RPA2123	DOWN
RPA2126	DOWN
RPA2137	DOWN
RPA2138	DOWN
RPA2141	DOWN
RPA2144	DOWN
RPA2145	DOWN
RPA2165	DOWN
RPA2275	DOWN
RPA2276	DOWN
RPA2295	DOWN
RPA2313	DOWN
RPA2316	DOWN
RPA2319	DOWN
RPA2337	DOWN
RPA2345	DOWN
RPA2359	DOWN
RPA2378	DOWN
RPA2419	UP
RPA2420	DOWN
RPA2427	UP
RPA2428	UP
RPA2442	DOWN
RPA2443	DOWN
RPA2451	UP
RPA2453	DOWN
RPA2473	DOWN
RPA2488	DOWN
RPA2491	DOWN	3.33333	Mismatch
RPA2548	DOWN
RPA2557	DOWN
RPA2624	DOWN
RPA2649	DOWN
RPA2691	DOWN
RPA2701	UP
RPA2714	DOWN
RPA2715	UP
RPA2720	DOWN
RPA2812	DOWN
RPA2837	DOWN
RPA2866	DOWN
RPA2867	DOWN	0.281726	Match
RPA2873	DOWN
RPA2883	UP
RPA2904	UP
RPA2961	DOWN
RPA2969	UP
RPA3011	UP
RPA3014	UP
RPA3019	UP
RPA3034	DOWN
RPA3037	DOWN
RPA3054	DOWN
RPA3067	DOWN
RPA3093	DOWN
RPA3101	UP
RPA3177	DOWN
RPA3185	UP
RPA3197	DOWN
RPA3207	DOWN
RPA3212	UP
RPA3224	DOWN
RPA3299	DOWN
RPA3301	DOWN
RPA3304	DOWN
RPA3306	UP
RPA3323	DOWN
RPA3372	DOWN
RPA3376	UP
RPA3391	DOWN
RPA3423	UP
RPA3456	UP
RPA3458	DOWN
RPA3470	DOWN
RPA3471	DOWN
RPA3472	DOWN	0	Match
RPA3490	DOWN
RPA3491	DOWN
RPA3502	DOWN
RPA3508	DOWN
RPA3520	DOWN
RPA3524	DOWN
RPA3568	DOWN
RPA3670	DOWN
RPA3713	UP	1.45477	Match
RPA3714	UP	1.45476	Match
RPA3715	UP	12.3926	Match
RPA3716	UP
RPA3717	UP	1206	Match
RPA3718	UP
RPA3723	DOWN
RPA3724	DOWN
RPA3725	DOWN
RPA3740	DOWN
RPA3751	UP
RPA3770	UP
RPA3773	UP
RPA3780	UP
RPA3786	DOWN
RPA3798	DOWN
RPA3804	DOWN
RPA3881	DOWN
RPA3893	UP
RPA4031	DOWN
RPA4087	UP
RPA4088	UP
RPA4090	UP
RPA4092	UP
RPA4096	UP
RPA4098	DOWN
RPA4137	UP
RPA4138	UP
RPA4147	DOWN
RPA4157	DOWN
RPA4168	DOWN
RPA4171	DOWN
RPA4172	DOWN
RPA4179	DOWN
RPA4188	DOWN
RPA4198	UP
RPA4208	DOWN
RPA4217	DOWN
RPA4251	DOWN
RPA4258	DOWN
RPA4260	DOWN
RPA4302	UP
RPA4307	UP
RPA4341	UP
RPA4373	DOWN
RPA4374	DOWN
RPA4393	UP
RPA4394	UP	166.286	Match
RPA4395	DOWN
RPA4403	DOWN
RPA4410	DOWN
RPA4433	DOWN
RPA4443	DOWN
RPA4453	DOWN
RPA4455	DOWN
RPA4476	DOWN
RPA4551	DOWN
RPA4556	UP
RPA4580	DOWN
RPA4586	DOWN
RPA4596	DOWN
RPA4598	DOWN
RPA4639	UP
RPA4643	UP	1.25142	Match
RPA4644	UP	1.19489	Match
RPA4645	UP	0	Mismatch
RPA4646	DOWN
RPA4648	DOWN
RPA4650	DOWN
RPA4658	DOWN
RPA4731	DOWN
RPA4760	DOWN
RPA4766	DOWN
RPA4771	DOWN
RPA4777	DOWN
RPA4780	DOWN
RPA4803	DOWN
RPA4809	DOWN
RPA4815	DOWN
RPA4822	DOWN
RPA4823	DOWN

### Sheet: TC
Genes	Coumarate	Succinate	Fold Change
RPA0064	0.00122944	0.00108784	1.13017
RPA2922	0.00122944	0.00108784	1.13017
RPA3244	0.00122944	0.00108784	1.13017
RPA1589	0.00122944	0.00108784	1.13017
RPA3233	0.00122944	0.00108784	1.13017
RPA3077	0.00122944	0.00108784	1.13017
RPA3254	0.00122944	0.00108784	1.13017
RPA3236	0.00122944	0.00108784	1.13017
RPA2768	0.00122944	0.00108784	1.13017
RPA3251	0.00122944	0.00108784	1.13017
RPA3227	0.00122944	0.00108784	1.13017
RPA3255	0.00122944	0.00108784	1.13017
RPA3228	0.00122944	0.00108784	1.13017
RPA3237	0.00122944	0.00108784	1.13017
RPA0433	0.00122944	0.00108784	1.13017
RPA0244	0.00122944	0.00108784	1.13017
RPA3241	0.00122944	0.00108784	1.13017
RPA3078	0.00122944	0.00108784	1.13017
RPA3246	0.00122944	0.00108784	1.13017
RPA4836	0.00122944	0.00108784	1.13017
RPA4176	0.00122944	0.00108784	1.13017
RPA3272	0.00122944	0.00108784	1.13017
RPA3247	0.00122944	0.00108784	1.13017
RPA3250	0.00122944	0.00108784	1.13017
RPA3249	0.00122944	0.00108784	1.13017
RPA3238	0.00122944	0.00108784	1.13017
RPA3235	0.00122944	0.00108784	1.13017
RPA3269	0.00122944	0.00108784	1.13017
RPA3080	0.00122944	0.00108784	1.13017
RPA3270	0.00122944	0.00108784	1.13017
RPA3273	0.00122944	0.00108784	1.13017
RPA2767	0.00122944	0.00108784	1.13017
RPA3240	0.00122944	0.00108784	1.13017
RPA3231	0.00122944	0.00108784	1.13017
RPA3243	0.00122944	0.00108784	1.13017
RPA3225	0.00122944	0.00108784	1.13017
RPA3234	0.00122944	0.00108784	1.13017
RPA0241	0.00122944	0.00108784	1.13017
RPA0038	0.00122944	0.00108784	1.13017
RPA0158	0.00122944	0.00108784	1.13017
RPA3245	0.00122944	0.00108784	1.13017
RPA3248	0.00122944	0.00108784	1.13017
RPA3239	0.00122944	0.00108784	1.13017
RPA0159	0.00122944	0.00108784	1.13017
RPA0493	0.00122944	0.00108784	1.13017
RPA3242	0.00122944	0.00108784	1.13017
RPA3232	0.00122944	0.00108784	1.13017
RPA0918	0.00122944	0.00108784	1.13017
RPA0526	0.00122944	0.00108784	1.13017
RPA3129	0.00122944	0.00108784	1.13017
RPA0634	0.00122944	0.00108784	1.13017
RPA0039	0.00122944	0.00108784	1.13017
RPA4197	0.00122944	0.00108784	1.13017
RPA2692	0.00031903	0.00028225	1.13031
RPA3226	7.2e-06	6.37e-06	1.1303
RPA3267	7.2e-06	6.37e-06	1.1303
RPA3268	0.312155	0.276162	1.13033
RPA1787	1.5e-07	0	Could not compute
RPA1786	2.3e-07	0	Could not compute
RPA0669	1.4e-07	0	Could not compute
RPA0670	1.06e-06	1.06e-06	1
RPA0671	1.56e-06	1.56e-06	1
RPA0672	1.26e-06	1.26e-06	1
RPA0650	2e-08	0	Could not compute
RPA0654	1.1e-07	0	Could not compute
RPA0653	1.2e-07	0	Could not compute
RPA3717	1.5e-07	0	Could not compute
RPA3715	2.2e-07	3e-08	7.33333
RPA1094	1.3e-07	0	Could not compute
RPA4748	0	0	Could not compute
RPA3713	3.66e-06	3.23e-06	1.13313
RPA3714	0.0378875	0.0335201	1.13029
RPA0657	1.3e-07	0	Could not compute
RPA0658	1.4e-07	0	Could not compute
RPA0659	1.3e-07	0	Could not compute
RPA0660	1.2e-07	0	Could not compute
RPAAVG	4.502e-05	3.961e-05	1.13658
RPA1425	0	0	Could not compute
RPA3447	0	0	Could not compute
RPA3817	1e-08	1e-08	1
RPA0163	0	0	Could not compute
RPA4439	0	0	Could not compute
RPA1054	0	0	Could not compute
RPA3755	0	0	Could not compute
RPA0629	0	0	Could not compute
RPA0504	0	0	Could not compute
RPA4440	0	0	Could not compute
RPA0250	0	0	Could not compute
RPA2799	0	0	Could not compute
RPA1149	1e-08	1e-08	1
RPA2035	0	0	Could not compute
RPA4743	0	0	Could not compute
RPA4672	0	0	Could not compute
RPA4821	0	0	Could not compute
RPA2395	0	0	Could not compute
RPA0230	0	0	Could not compute
RPA4531	0	0	Could not compute
RPA0005	0	0	Could not compute
RPA3695	0	0	Could not compute
RPA2504	0	0	Could not compute
RPA3390	0	0	Could not compute
RPA2596	0	0	Could not compute
RPA1797	0	0	Could not compute
RPA2546	0	0	Could not compute
RPA4729	0	0	Could not compute
RPA3760	0	0	Could not compute
RPA4270	0	0	Could not compute
RPA2515	0	0	Could not compute
RPA4295	1e-08	1e-08	1
RPA1201	0	0	Could not compute
RPA3450	0	0	Could not compute
RPA2045	4.54e-06	3.66e-06	1.24044
RPA2153	0	0	Could not compute
RPA0227	0	0	Could not compute
RPA3564	0	0	Could not compute
RPA4437	0	0	Could not compute
RPA4366	9.3e-07	1.07e-06	0.869159
RPA4741	0	0	Could not compute
RPA4211	0	0	Could not compute
RPA2934	0	0	Could not compute
RPA3117	0	0	Could not compute
RPA0839	0	0	Could not compute
RPA2890	0	0	Could not compute
RPA3774	0	0	Could not compute
RPA4331	4.82e-06	3.89e-06	1.23907
RPA2356	4.93e-06	3.98e-06	1.23869
RPA4308	5.02e-06	4.06e-06	1.23645
RPA3052	0	0	Could not compute
RPA4015	3.8e-07	1.3e-07	2.92308
RPA0392	0	0	Could not compute
RPA4590	0	0	Could not compute
RPA2323	0	0	Could not compute
RPA3532	0	0	Could not compute
RPA3534	0	0	Could not compute
RPA0626	0	0	Could not compute
RPA2491	0	0	Could not compute
RPA3155	0	0	Could not compute
RPA4772	0	0	Could not compute
RPA4309	4.66e-06	3.76e-06	1.23936
RPA0622	0	0	Could not compute
RPA4016	2.848e-05	9.55e-06	2.9822
RPA1580	1.3e-06	1.5e-06	0.866667
RPA0592	0	0	Could not compute
RPA0789	2e-08	0	Could not compute
RPA2029	4.13e-06	3.34e-06	1.23653
RPA2660	0	0	Could not compute
RPA0513	0	0	Could not compute
RPA1745	0	0	Could not compute
RPA3702	0	0	Could not compute
RPA3967	0	0	Could not compute
RPA4370	0	0	Could not compute
RPA2007	0	0	Could not compute
RPA4773	0	0	Could not compute
RPA4325	0	0	Could not compute
RPA0624	0	0	Could not compute
RPA3535	0	0	Could not compute
RPA0164	0	0	Could not compute
RPA0061	0	0	Could not compute
RPA2891	0	0	Could not compute
RPA0068	0	0	Could not compute
RPA0339	0	0	Could not compute
RPA4820	0	0	Could not compute
RPA1463	0	0	Could not compute
RPA0312	0	0	Could not compute
RPA2352	0	0	Could not compute
RPA3529	0	0	Could not compute
RPA3655	0	0	Could not compute
RPA1466	0	0	Could not compute
RPA1405	0	0	Could not compute
RPA4722	7e-08	6e-08	1.16667
RPA2324	0	0	Could not compute
RPA2565	0	0	Could not compute
RPA1703	4.69e-06	3.78e-06	1.24074
RPA2349	9.1e-07	8.2e-07	1.10976
RPA1723	0	0	Could not compute
RPA3440	0	0	Could not compute
RPA2031	0	0	Could not compute
RPA2032	0	0	Could not compute
RPA0190	0	0	Could not compute
RPA0870	0	0	Could not compute
RPA2046	0	0	Could not compute
RPA4665	0	0	Could not compute
RPA0503	0	0	Could not compute
RPA4052	0	0	Could not compute
RPA2724	5e-08	3e-08	1.66667
RPA2796	0	0	Could not compute
RPA0818	0	0	Could not compute
RPA2397	0	0	Could not compute
RPA2181	3.5e-07	1.2e-07	2.91667
RPA2559	0	0	Could not compute
RPA2357	0	0	Could not compute
RPA3091	2e-08	2e-08	1
RPA3761	0	0	Could not compute
RPA1663	0	0	Could not compute
RPA1835	0	0	Could not compute
RPA1837	0	0	Could not compute
RPA3660	0	0	Could not compute
RPA3662	0	0	Could not compute
RPA1699	0	0	Could not compute
RPA1614	0	0	Could not compute
RPA4705	0	0	Could not compute
RPA0314	0	0	Could not compute
RPA1554	0	0	Could not compute
RPA0854	0	0	Could not compute
RPA0309	0	0	Could not compute
RPA1592	0	0	Could not compute
RPA1276	0	0	Could not compute
RPA4071	0	0	Could not compute
RPA0069	0	0	Could not compute
RPA0070	0	0	Could not compute
RPA0371	0	0	Could not compute
RPA1984	0	0	Could not compute
RPA0027	0	0	Could not compute
RPA0185	0	0	Could not compute
RPA0235	0	0	Could not compute
RPA0240	0	0	Could not compute
RPA2539	0	0	Could not compute
RPA2538	0	0	Could not compute
RPA2986	0	0	Could not compute
RPA3759	0	0	Could not compute
RPA3033	0	0	Could not compute
RPA2325	0	0	Could not compute
RPA0374	0.358252	0.319354	1.1218
RPA0383	0	0	Could not compute
RPA0462	0	0	Could not compute
RPA1238	0	0	Could not compute
RPA1811	0	0	Could not compute
RPA0984	0	0	Could not compute
RPA1401	0	0	Could not compute
RPA2967	0	0	Could not compute
RPA4209	0	0	Could not compute
RPA2155	0	0	Could not compute
RPA2341	0	0	Could not compute
RPA3472	0	0	Could not compute
RPA3188	0	0	Could not compute
RPA1205	0	0	Could not compute
RPA0176	9e-08	4e-08	2.25
RPA0177	5e-08	3e-08	1.66667
RPA0178	9e-08	4e-08	2.25
RPA0179	3e-08	2e-08	1.5
RPA0843	3e-08	1e-08	3
RPA0844	3e-08	2e-08	1.5
RPA0845	1e-08	0	Could not compute
RPA0846	5e-08	2e-08	2.5
RPA4602	0	0	Could not compute
RPA4603	0	0	Could not compute
RPA4604	0	0	Could not compute
RPA4605	0	0	Could not compute
RPA4606	0	0	Could not compute
RPA4607	0	0	Could not compute
RPA4608	0	0	Could not compute
RPA4609	0	0	Could not compute
RPA4610	0	0	Could not compute
RPA4611	0	0	Could not compute
RPA4612	0	0	Could not compute
RPA4613	0	0	Could not compute
RPA4614	0	0	Could not compute
RPA4615	0	0	Could not compute
RPA4616	0	0	Could not compute
RPA4617	0	0	Could not compute
RPA4618	0	0	Could not compute
RPA4619	0	0	Could not compute
RPA4620	0	0	Could not compute
RPA4621	0	0	Could not compute
RPA4622	0	0	Could not compute
RPA4623	0	0	Could not compute
RPA4624	0	0	Could not compute
RPA4625	0	0	Could not compute
RPA4626	0	0	Could not compute
RPA4627	0	0	Could not compute
RPA4628	0	0	Could not compute
RPA4629	0	0	Could not compute
RPA4630	0	0	Could not compute
RPA4631	0	0	Could not compute
RPA4632	0	0	Could not compute
RPA4633	0	0	Could not compute
RPA1370	0	0	Could not compute
RPA1371	0	0	Could not compute
RPA1372	0	0	Could not compute
RPA1373	0	0	Could not compute
RPA1374	0	0	Could not compute
RPA1375	0	0	Could not compute
RPA1376	0	0	Could not compute
RPA1377	0	0	Could not compute
RPA1378	0	0	Could not compute
RPA1379	0	0	Could not compute
RPA1380	0	0	Could not compute
RPA1435	0	0	Could not compute
RPA1436	0	0	Could not compute
RPA1437	0	0	Could not compute
RPA1438	0	0	Could not compute
RPA1439	0	0	Could not compute
RPA3634	1e-08	1e-08	1
RPA3635	0	0	Could not compute
RPA4642	2.3e-07	3.3e-07	0.69697
RPA4645	0	0	Could not compute
RPA2505	2.3e-07	3.3e-07	0.69697
RPA4643	2.4e-07	3.6e-07	0.666667
RPA0943	5.8e-07	8.4e-07	0.690476
RPA0944	5.6e-07	8.1e-07	0.691358
RPA1559	6.49e-06	1.059e-05	0.612842
RPA1560	1.96e-06	3.19e-06	0.61442
RPA4641	0	0	Could not compute
RPA0340	4.91e-06	4.05e-06	1.21235
RPA2874	4.7e-06	3.88e-06	1.21134
RPA4644	2.6e-07	4.2e-07	0.619048
RPA4193	5.88e-06	5.72e-06	1.02797
RPA1051	0	0	Could not compute
RPA2863	0	8e-08	0
RPA2864	0	7e-08	0
RPA2867	0	6e-08	0
RPA1225	0	0	Could not compute
RPA1226	0	0	Could not compute
RPA1227	0	0	Could not compute
RPA1228	0	0	Could not compute
RPA4721	0	0	Could not compute
RPA0211	0	0	Could not compute
RPA2907	1.3e-07	0	Could not compute
RPA4216	1.6e-07	0	Could not compute
RPA1772	0	1.5e-07	0
RPA0360	0	0	Could not compute
RPA0202	1.5e-07	0	Could not compute
RPA3834	0	0	Could not compute
RPA4394	1.3e-07	0	Could not compute
RPA0189	0	0	Could not compute
RPA0188	0	0	Could not compute
RPA0191	0	0	Could not compute
RPA0216	2e-08	5e-08	0.4
RPA0217	6e-08	1.1e-07	0.545455
RPA0218	1e-08	2e-08	0.5
RPA0219	1e-08	3e-08	0.333333
RPA1329	0	0	Could not compute
RPA3500	1.5e-07	2.6e-07	0.576923
RPA0192	2.7e-07	2.3e-07	1.17391
RPA1331	0	0	Could not compute
RPA3042	0	0	Could not compute
RPA2888	2.2e-07	3.1e-07	0.709677
RPA1981	6e-08	1.2e-07	0.5
RPA3815	1.8e-07	2.8e-07	0.642857
RPA3636	0	0	Could not compute
RPA3637	0	0	Could not compute

### Sheet: TL
Reactions	Coumarate	Succinate	Fold Change
RPA0064	0.00122944	0.00108784	1.13017
RPA2922	0.00122944	0.00108784	1.13017
RPA3244	0.00122944	0.00108784	1.13017
RPA1589	0.00122944	0.00108784	1.13017
RPA3233	0.00122944	0.00108784	1.13017
RPA3077	0.00122944	0.00108784	1.13017
RPA3254	0.00122944	0.00108784	1.13017
RPA3236	0.00122944	0.00108784	1.13017
RPA2768	0.00122944	0.00108784	1.13017
RPA3251	0.00122944	0.00108784	1.13017
RPA3227	0.00122944	0.00108784	1.13017
RPA3255	0.00122944	0.00108784	1.13017
RPA3228	0.00122944	0.00108784	1.13017
RPA3237	0.00122944	0.00108784	1.13017
RPA0433	0.00122944	0.00108784	1.13017
RPA0244	0.00122944	0.00108784	1.13017
RPA3241	0.00122944	0.00108784	1.13017
RPA3078	0.00122944	0.00108784	1.13017
RPA3246	0.00122944	0.00108784	1.13017
RPA4836	0.00122944	0.00108784	1.13017
RPA4176	0.00122944	0.00108784	1.13017
RPA3272	0.00122944	0.00108784	1.13017
RPA3247	0.00122944	0.00108784	1.13017
RPA3250	0.00122944	0.00108784	1.13017
RPA3249	0.00122944	0.00108784	1.13017
RPA3238	0.00122944	0.00108784	1.13017
RPA3235	0.00122944	0.00108784	1.13017
RPA3269	0.00122944	0.00108784	1.13017
RPA3080	0.00122944	0.00108784	1.13017
RPA3270	0.00122944	0.00108784	1.13017
RPA3273	0.00122944	0.00108784	1.13017
RPA2767	0.00122944	0.00108784	1.13017
RPA3240	0.00122944	0.00108784	1.13017
RPA3231	0.00122944	0.00108784	1.13017
RPA3243	0.00122944	0.00108784	1.13017
RPA3225	0.00122944	0.00108784	1.13017
RPA3234	0.00122944	0.00108784	1.13017
RPA0241	0.00122944	0.00108784	1.13017
RPA0038	0.00122944	0.00108784	1.13017
RPA0158	0.00122944	0.00108784	1.13017
RPA3245	0.00122944	0.00108784	1.13017
RPA3248	0.00122944	0.00108784	1.13017
RPA3239	0.00122944	0.00108784	1.13017
RPA0159	0.00122944	0.00108784	1.13017
RPA0493	0.00122944	0.00108784	1.13017
RPA3242	0.00122944	0.00108784	1.13017
RPA3232	0.00122944	0.00108784	1.13017
RPA0918	0.00122944	0.00108784	1.13017
RPA0526	0.00122944	0.00108784	1.13017
RPA3129	0.00122944	0.00108784	1.13017
RPA0634	0.00122944	0.00108784	1.13017
RPA0039	0.00122944	0.00108784	1.13017
RPA4197	0.00122944	0.00108784	1.13017
RPA2692	0.00031903	0.00028225	1.13031
RPA3226	7.2e-06	6.37e-06	1.1303
RPA3267	7.2e-06	6.37e-06	1.1303
RPA3268	0.312155	0.276162	1.13033
RPA1787	7.2e-06	0	Could not compute
RPA1786	2.777e-05	2e-08	1388.5
RPA0669	8.06e-06	1e-08	806
RPA0670	0.00020268	0.00020421	0.992508
RPA0671	6.369e-05	6.417e-05	0.99252
RPA0672	0.0001222	0.00012312	0.992528
RPA0650	2e-06	0	Could not compute
RPA0654	1.483e-05	2e-08	741.5
RPA0653	1.387e-05	2e-08	693.5
RPA3717	6.99e-06	1.6e-07	43.6875
RPA3715	1.818e-05	2.33e-06	7.80258
RPA1094	9.94e-06	2e-08	497
RPA4748	0	0	Could not compute
RPA3713	0.0003045	0.00027073	1.12474
RPA3714	2.86658	2.55274	1.12294
RPA0657	1.003e-05	2e-08	501.5
RPA0658	9.16e-06	1e-08	916
RPA0659	9.42e-06	1e-08	942
RPA0660	1.355e-05	2e-08	677.5
RPAAVG	0.00387798	0.00343452	1.12912
RPA1425	0	0	Could not compute
RPA3447	3e-07	2.4e-07	1.25
RPA3817	9.9e-07	7.8e-07	1.26923
RPA0163	0	0	Could not compute
RPA4439	1e-08	1e-08	1
RPA1054	0	0	Could not compute
RPA3755	0	0	Could not compute
RPA0629	4.5e-07	3.6e-07	1.25
RPA0504	1.6e-07	1.3e-07	1.23077
RPA4440	4e-08	3e-08	1.33333
RPA0250	4.3e-07	3.4e-07	1.26471
RPA2799	0	0	Could not compute
RPA1149	1e-08	1e-08	1
RPA2035	9e-08	7e-08	1.28571
RPA4743	4e-08	3e-08	1.33333
RPA4672	0	0	Could not compute
RPA4821	0	0	Could not compute
RPA2395	0	0	Could not compute
RPA0230	3.4e-07	2.7e-07	1.25926
RPA4531	0	0	Could not compute
RPA0005	0	0	Could not compute
RPA3695	0	0	Could not compute
RPA2504	1e-07	8e-08	1.25
RPA3390	2e-08	2e-08	1
RPA2596	5e-08	4e-08	1.25
RPA1797	0	0	Could not compute
RPA2546	0	0	Could not compute
RPA4729	0	0	Could not compute
RPA3760	0	0	Could not compute
RPA4270	4e-08	3e-08	1.33333
RPA2515	0	0	Could not compute
RPA4295	1.02e-06	8.1e-07	1.25926
RPA1201	1.1e-07	8e-08	1.375
RPA3450	0	0	Could not compute
RPA2045	0.00042	0.00034124	1.23081
RPA2153	4e-08	3e-08	1.33333
RPA0227	1.5e-07	1.2e-07	1.25
RPA3564	0	0	Could not compute
RPA4437	0	0	Could not compute
RPA4366	0.00011218	0.00013001	0.862857
RPA4741	2e-08	1e-08	2
RPA4211	0	0	Could not compute
RPA2934	6.3e-07	5e-07	1.26
RPA3117	7.5e-07	5.9e-07	1.27119
RPA0839	3e-08	2e-08	1.5
RPA2890	0	0	Could not compute
RPA3774	0	0	Could not compute
RPA4331	0.00036573	0.00029707	1.23112
RPA2356	0.0003291	0.00026739	1.23079
RPA4308	0.00030031	0.00024442	1.22866
RPA3052	0	0	Could not compute
RPA4015	2.5e-05	8.39e-06	2.97974
RPA0392	4e-08	3e-08	1.33333
RPA4590	8e-08	7e-08	1.14286
RPA2323	4e-08	3e-08	1.33333
RPA3532	1.5e-07	1.2e-07	1.25
RPA3534	1.5e-07	1.2e-07	1.25
RPA0626	2.4e-07	1.9e-07	1.26316
RPA2491	5e-08	4e-08	1.25
RPA3155	5e-08	4e-08	1.25
RPA4772	6e-08	4e-08	1.5
RPA4309	0.00037418	0.00030453	1.22871
RPA0622	0	0	Could not compute
RPA4016	2.848e-05	9.55e-06	2.9822
RPA1580	4.101e-05	4.752e-05	0.863005
RPA0592	5e-08	4e-08	1.25
RPA0789	1.48e-06	2.8e-07	5.28571
RPA2029	0.00053541	0.00043576	1.22868
RPA2660	4.8e-07	3.8e-07	1.26316
RPA0513	0	0	Could not compute
RPA1745	0	0	Could not compute
RPA3702	4e-08	3e-08	1.33333
RPA3967	0	0	Could not compute
RPA4370	1.6e-07	1.3e-07	1.23077
RPA2007	0	0	Could not compute
RPA4773	2.2e-07	1.8e-07	1.22222
RPA4325	1.3e-07	1e-07	1.3
RPA0624	1.9e-07	1.5e-07	1.26667
RPA3535	1.5e-07	1.2e-07	1.25
RPA0164	0	0	Could not compute
RPA0061	9e-08	7e-08	1.28571
RPA2891	0	0	Could not compute
RPA0068	0	0	Could not compute
RPA0339	2.5e-07	2e-07	1.25
RPA4820	0	0	Could not compute
RPA1463	0	0	Could not compute
RPA0312	2e-08	1e-08	2
RPA2352	0	0	Could not compute
RPA3529	1.5e-07	1.2e-07	1.25
RPA3655	0	0	Could not compute
RPA1466	0	0	Could not compute
RPA1405	0	0	Could not compute
RPA4722	2.38e-06	1.89e-06	1.25926
RPA2324	4e-08	3e-08	1.33333
RPA2565	0	0	Could not compute
RPA1703	0.00038482	0.00031265	1.23083
RPA2349	7.28e-05	6.641e-05	1.09622
RPA1723	0	0	Could not compute
RPA3440	0	0	Could not compute
RPA2031	0	0	Could not compute
RPA2032	0	0	Could not compute
RPA0190	0	0	Could not compute
RPA0870	0	0	Could not compute
RPA2046	6e-08	4e-08	1.5
RPA4665	0	0	Could not compute
RPA0503	1e-07	8e-08	1.25
RPA4052	0	0	Could not compute
RPA2724	3.29e-06	2.19e-06	1.50228
RPA2796	0	0	Could not compute
RPA0818	0	0	Could not compute
RPA2397	0	0	Could not compute
RPA2181	3.19e-05	1.074e-05	2.9702
RPA2559	0	0	Could not compute
RPA2357	0	0	Could not compute
RPA3091	1.34e-06	1.06e-06	1.26415
RPA3761	0	0	Could not compute
RPA1663	0	0	Could not compute
RPA1835	0	0	Could not compute
RPA1837	2e-07	1.6e-07	1.25
RPA3660	0	0	Could not compute
RPA3662	0	0	Could not compute
RPA1699	0	0	Could not compute
RPA1614	2.8e-07	2.2e-07	1.27273
RPA4705	3e-08	2e-08	1.5
RPA0314	0	0	Could not compute
RPA1554	0	0	Could not compute
RPA0854	3.1e-07	2.5e-07	1.24
RPA0309	0	0	Could not compute
RPA1592	0	0	Could not compute
RPA1276	6.8e-07	5.4e-07	1.25926
RPA4071	0	0	Could not compute
RPA0069	0	0	Could not compute
RPA0070	0	0	Could not compute
RPA0371	0	0	Could not compute
RPA1984	9e-08	7e-08	1.28571
RPA0027	0	0	Could not compute
RPA0185	0	0	Could not compute
RPA0235	1.3e-07	1e-07	1.3
RPA0240	1.2e-07	1e-07	1.2
RPA2539	5e-08	5e-08	1
RPA2538	0	0	Could not compute
RPA2986	0	0	Could not compute
RPA3759	0	0	Could not compute
RPA3033	0	0	Could not compute
RPA2325	0	0	Could not compute
RPA0374	0.0034985	0.00313905	1.11451
RPA0383	0	0	Could not compute
RPA0462	0	0	Could not compute
RPA1238	0	0	Could not compute
RPA1811	0	0	Could not compute
RPA0984	0	0	Could not compute
RPA1401	0	0	Could not compute
RPA2967	0	0	Could not compute
RPA4209	0	0	Could not compute
RPA2155	0	0	Could not compute
RPA2341	3e-08	3e-08	1
RPA3472	0	0	Could not compute
RPA3188	0	0	Could not compute
RPA1205	0	0	Could not compute
RPA0176	5.7e-06	2.76e-06	2.06522
RPA0177	5.7e-06	2.76e-06	2.06522
RPA0178	5.7e-06	2.76e-06	2.06522
RPA0179	5.7e-06	2.76e-06	2.06522
RPA0843	5.7e-06	2.76e-06	2.06522
RPA0844	5.7e-06	2.76e-06	2.06522
RPA0845	5.7e-06	2.76e-06	2.06522
RPA0846	5.7e-06	2.76e-06	2.06522
RPA4602	0	0	Could not compute
RPA4603	0	0	Could not compute
RPA4604	0	0	Could not compute
RPA4605	0	0	Could not compute
RPA4606	0	0	Could not compute
RPA4607	0	0	Could not compute
RPA4608	0	0	Could not compute
RPA4609	0	0	Could not compute
RPA4610	0	0	Could not compute
RPA4611	0	0	Could not compute
RPA4612	0	0	Could not compute
RPA4613	0	0	Could not compute
RPA4614	0	0	Could not compute
RPA4615	0	0	Could not compute
RPA4616	0	0	Could not compute
RPA4617	0	0	Could not compute
RPA4618	0	0	Could not compute
RPA4619	0	0	Could not compute
RPA4620	0	0	Could not compute
RPA4621	0	0	Could not compute
RPA4622	0	0	Could not compute
RPA4623	0	0	Could not compute
RPA4624	0	0	Could not compute
RPA4625	0	0	Could not compute
RPA4626	0	0	Could not compute
RPA4627	0	0	Could not compute
RPA4628	0	0	Could not compute
RPA4629	0	0	Could not compute
RPA4630	0	0	Could not compute
RPA4631	0	0	Could not compute
RPA4632	0	0	Could not compute
RPA4633	0	0	Could not compute
RPA1370	0	0	Could not compute
RPA1371	0	0	Could not compute
RPA1372	0	0	Could not compute
RPA1373	0	0	Could not compute
RPA1374	0	0	Could not compute
RPA1375	0	0	Could not compute
RPA1376	0	0	Could not compute
RPA1377	0	0	Could not compute
RPA1378	0	0	Could not compute
RPA1379	0	0	Could not compute
RPA1380	0	0	Could not compute
RPA1435	0	0	Could not compute
RPA1436	0	0	Could not compute
RPA1437	0	0	Could not compute
RPA1438	0	0	Could not compute
RPA1439	0	0	Could not compute
RPA3634	4.2e-07	3.3e-07	1.27273
RPA3635	0	0	Could not compute
RPA4642	1.993e-05	2.88e-05	0.692014
RPA4645	0	0	Could not compute
RPA2505	2.153e-05	3.111e-05	0.69206
RPA4643	1.161e-05	1.774e-05	0.654453
RPA0943	4.689e-05	6.817e-05	0.687839
RPA0944	5.256e-05	7.643e-05	0.687688
RPA1559	0.00040542	0.00066544	0.609251
RPA1560	0.00040542	0.00066544	0.609251
RPA4641	0	0	Could not compute
RPA0340	0.00030988	0.00025743	1.20374
RPA2874	0.00035199	0.00029242	1.20371
RPA4644	2.607e-05	4.278e-05	0.609397
RPA4193	0.00038536	0.00037704	1.02207
RPA1051	0	0	Could not compute
RPA2863	0	5.17e-06	0
RPA2864	0	5.17e-06	0
RPA2867	0	5.17e-06	0
RPA1225	0	0	Could not compute
RPA1226	0	0	Could not compute
RPA1227	0	0	Could not compute
RPA1228	0	0	Could not compute
RPA4721	0	0	Could not compute
RPA0211	2.2e-07	1.7e-07	1.29412
RPA2907	8.88e-06	0	Could not compute
RPA4216	6.84e-06	0	Could not compute
RPA1772	2.9e-07	5.18e-06	0.0559846
RPA0360	0	0	Could not compute
RPA0202	5.18e-06	0	Could not compute
RPA3834	4e-07	3.2e-07	1.25
RPA4394	7.12e-06	2.6e-07	27.3846
RPA0189	0	0	Could not compute
RPA0188	0	0	Could not compute
RPA0191	0	0	Could not compute
RPA0216	2.85e-06	5.72e-06	0.498252
RPA0217	2.85e-06	5.72e-06	0.498252
RPA0218	2.85e-06	5.72e-06	0.498252
RPA0219	2.85e-06	5.72e-06	0.498252
RPA1329	0	0	Could not compute
RPA3500	9.94e-06	1.711e-05	0.580947
RPA0192	2.632e-05	2.322e-05	1.13351
RPA1331	0	0	Could not compute
RPA3042	0	0	Could not compute
RPA2888	2.652e-05	3.773e-05	0.702889
RPA1981	8.44e-06	1.591e-05	0.530484
RPA3815	2.537e-05	3.878e-05	0.654203
RPA3636	0	0	Could not compute
RPA3637	0	0	Could not compute
