## Supplementary material for "Characterizing the interplay of rubisco and nitrogenase enzymes in anaerobic-photoheterotrophically grown *Rhodopseudomonas palustris* CGA009 through a genome-scale metabolic and expression model": Table S2

### Sheet: Guide
Each tab includes growth rate vs substrate uptake curve. Name of the substrate can be found in the name of the tab.

### Sheet: p-coumarate
Uptake	Growth	RuBisCo_Flux	Nitrogenase_Flux
0	0	0	0
0.5	0.321	1.051	0.316
1	0.643	2.126	0.636
1.5	0.963	3.186	0.955
2	1.143	2.475	1.136
2.562	1.213	0	1.207

### Sheet: butyrate
Uptake	Growth	Rubisco_Flux	Nitrogenase_Flux
0	0	0	0
1	0.286	0.609	0.281
2	0.571	1.214	0.564
3	0.856	1.828	0.848
4	1.141	2.449	1.134
5.497	1.29	0	1.285

### Sheet: succinate
Uptake	Growth	Rubisco_Flux	Nitrogenase_Flux
0	0	0	0
2	0.571	3.888	0.564
4	1.117	3.961	1.11
6	1.269	0.101	1.263
8	1.378	0	1.373
8.734	1.378	0	1.373

### Sheet: acetate
Uptake	Growth	Rubisco_Flux	Nitrogenase_Flux
0	0	0	0
2	0.286	0.609	0.281
4	0.571	1.214	0.564
6	0.856	1.828	0.848
8	1.141	2.449	1.134
10.243	1.213	0	1.207
